# Multi-species atlas resolves an axolotl limb development and regeneration paradox

**DOI:** 10.1101/2023.03.01.530572

**Authors:** Jixing Zhong, Rita Aires, Georgios Tsissios, Evangelia Skoufa, Kerstin Brandt, Tatiana Sandoval-Guzmán, Can Aztekin

## Abstract

Humans and other tetrapods are considered to require apical-ectodermal-ridge, AER, cells for limb development, and AER-like cells are suggested to be re-formed to initiate limb regeneration. Paradoxically, the presence of AER in the axolotl, the primary regeneration model organism, remains controversial. Here, by leveraging a single-cell transcriptomics-based multi-species atlas, composed of axolotl, human, mouse, chicken, and frog cells, we first established that axolotls contain cells with AER characteristics. Surprisingly, further analyses and spatial transcriptomics revealed that axolotl limbs do not fully re-form AER cells during regeneration. Moreover, the axolotl mesoderm displays part of the AER machinery, revealing a novel program for limb (re)growth. These results clarify the debate about the axolotl AER and the extent to which the limb developmental program is recapitulated during regeneration.
