## Supplemental Tables for "Multi-species atlas resolves an axolotl limb development and regeneration paradox": TableS1 Quality assessment and details of re-analyzed publicly available datasets.xlsx

### Sheet: Sheet1
Supplementary Table 1:Genomic annotation for each species
Species (common)	Species (scientific)	Genome version	Transcriptome version
Human	Homo sapiens	GRCh38	Gencode v32
Mouse	Mus musculus	GRCm38	Gencode vm32
Chicken	Gallus gallus	GRCg6a	GRCg6a
Frog	Xenopus laevis	XENLA_10.1	XENLA_10.1
Axolotl	Ambystoma mexicanum	AmexG_v6.0-DD	AmexT_v47

### Sheet: Sheet2
Description of the scRNA-seq datasets used in this study
Species (common)	Species (scientific)	FL/HL	Developmental stage	Regeneration timepoints (hours/days post amputation)	Accession	Reference (doi)	Number of cells	Median number of detected genes per cell	Median number of detected transcripts per cell	Chromium chemistry	the number of transcripts/cell	the number of genes/cell	mitochrondrial percentage/cell	cell cycle related PC threshold	delected cells after clustering
Human	Homo sapiens	Forelimb and hindlimb	CS13	\	GSM4761470-77	10.1101/2021.11.30.470583	14689	2821	9543	v2	200-50000	2000-7500	<10	1.5
				\	GSM4274188	10.1038/s41422-021-00467-z	5012	3671	15167	v2	200-50000	2000-7500	<10	3
Mouse	Mus musculus	Forelimb	E9.5	\	GSM4498677	10.1038/s41586-021-03208-9	9833	4242	17979	v2	200-50000	2000-7500	<10	\
			E10.5	\	GSM4811354	10.3390/jdb8040031	6282	4556.5	19179.5	v3	200-60000	200-9000	<10	2
			E11.5	\	GSM4811355		6545	4150	15815	v3	200-60000	200-9000	<10	1
			E12.5	\	GSM4811356		7508	3420.5	10852.5	v3	200-60000	200-9000	<10	1.5
Chicken	Gallus gallus	Hindlimb	HH25	\	GSE130439	10.1186/s12864-019-5802-2	7279	844	1978	v2	200-7500	200-2300	<10	3	C6 with low reads counts
Frog	Xenopus laevis	Hindlimb	NF 50	\	GSM5057657	10.1016/j.devcel.2021.04.016	5260	3143.5	12996.5	v3	200-75000	200-11000	<10	1
			NF 51	\	GSM5057658		5720	3391.5	13580.5	v3	200-55000	200-9000	<10	1
			NF 52	\	GSM5057659		6128	2944.5	11128	v3	200-75000	200-8500	<10	1.5
			NF 54	\	E-MTAB-9104	10.1242/dev.199158	2079	2987	11571	v3	200-60000	200-9000	<10	2
Axolotl	Ambystoma mexicanum	Hindlimb	ST 50	\	GSM5057662	10.1016/j.devcel.2021.04.016	2535	2491	9312	v3	1500-35000	1500-6000	<10	0.2
			ST 52	\	GSM5057663		12951	3376	14332	v3	2000-60000	2000-8000	<10	0.25
			ST 54	\	GSM5057664		9675	2235	7840	v3	1500-35000	1500-5000	<10	0.2
Frog	Xenopus laevis	Hindlimb	NF 52	5dpa	E-MTAB-9104	10.1242/dev.199158	6292	2500	13555.5	v3	200-50000	200-7500	<10	3
Axolotl	Ambystoma mexicanum	Forelimb	adult	uninjured control	PRJNA589484	10.1007/s13238-020-00763-1	4926	2076	5454.5	v2	2000-20000	2000-5000	<10	0.7
				3hpa			7790	1408	3845.5	v2	2000-15000	2000-3500	<10
				1dpa			9431	1281	3616	v2	2000-15000	2000-3500	<10
				3dpa			7796	1523	5210	v2	2000-20000	2000-4000	<10
				7dpa			7100	2176	11546	v2	2000-40000	2000-5000	<10
				14dpa			7235	1696	5137	v2	2000-20000	2000-4500	<10
NF: Nieuwkoop and Faber stage; HH: Hamburger-Hamilton
			adult	5dpa			1192	1606	4385.5	visium	200-20000	200-4000	<10	\
