## Supplemental Tables for "Multi-species atlas resolves an axolotl limb development and regeneration paradox": TableS2 Gene sets for signaling ligands.xlsx

### Sheet: Ligands
Ligands	Pathway
BAMBI	BMP
BMP2	BMP
BMP3	BMP
BMP4	BMP
BMP5	BMP
BMP6	BMP
BMP7	BMP
BMP8A	BMP
BMP8B	BMP
BMP10	BMP
BMP15	BMP
GDF5	BMP
GDF6	BMP
GDF7	BMP
FGF1	FGF
FGF2	FGF
FGF3	FGF
FGF4	FGF
FGF5	FGF
FGF6	FGF
FGF7	FGF
FGF8	FGF
FGF9	FGF
FGF10	FGF
FGF11	FGF
FGF12	FGF
FGF13	FGF
FGF14	FGF
FGF15	FGF
FGF16	FGF
FGF17	FGF
FGF18	FGF
FGF19	FGF
FGF20	FGF
FGF21	FGF
FGF22	FGF
FGF23	FGF
DLK1	NOTCH
DLL1	NOTCH
DLL3	NOTCH
DLL4	NOTCH
JAG1	NOTCH
JAG2	NOTCH
TGFB1	TGFB
TGFB2	TGFB
TGFB3	TGFB
DKK1	WNT
RSPO2	WNT
RSPO3	WNT
WNT1	WNT
WNT2	WNT
WNT2B	WNT
WNT3	WNT
WNT3A	WNT
WNT4	WNT
WNT5A	WNT
WNT5B	WNT
WNT6	WNT
WNT7A	WNT
WNT7B	WNT
WNT8A	WNT
WNT8B	WNT
WNT9A	WNT
WNT9B	WNT
WNT10A	WNT
WNT10B	WNT
WNT11	WNT
WNT16	WNT
