## Supplemental Tables for "Multi-species atlas resolves an axolotl limb development and regeneration paradox": TableS4 Differentially expressed multi-species AER cluster gene set, and AER-specific cNMF module gene sets .xlsx

### Sheet: AER markers in multi atlas
AER markers
FGF8
BAMBI
EPCAM
CYP26C1
PLTP
SP8
AREG
IGFBP5
DLX2
AZIN2
LUM
TNIP2
LAMA5
HMCN1
PDGFA
FREM2
DCN
FERMT1
ITM2B
TP63
CLDN1
DLX5
MSX2
PRDM1
MMP13
CDH1
MYH9
ADAMTS18
DSP
S100A11
SP6
DST
DUSP5
PERP
PHLDA2
ZFAND5
WLS
ATF3
CH25H
ITGA2
GJA1
CEBPD
ETS2
IGFBP2
DLX3
ITGA6
VWA2
LEF1
LMO7
EN1
TENT5A
PLK2
TRIM29
IRF1
FJX1
PTN
DCBLD1
PAK1
FNDC3A
SPARC
ZNRF3
ITGB5
MAFB
ARL4A
COL1A2
CLDN3
LAMC1
PTPRF
EMP1
WNT5A
PDLIM1
SDC4
OLFM4
FOSL2
FABP3
ARL4C
TXNDC17
MSI2
SERPINH1
NUAK2
ATP2B1
CADM1
PRSS35
EDAR
NPNT
SPRY1
VIT
TJP2
HSPB1
CARD9
CD2AP
TFAP2A
ITGA3
TLN2
UBALD2
JAG2
CD151
APLP2
ITGA4
MAP7D2
COQ10B
GADD45A
TXNIP
JUP
TXNRD1
MPZL2
APP
ALCAM
PCSK5
CTNNB1
TBC1D14
ST14
BSG
DAG1
PLXNB1
UNC5B
TCF7
GNAS
CPN1
NR3C1
SMAD7
KERA
TGIF1
PTPRZ1
PLPP3
AMOTL1
TMEM59
ARRDC4
KREMEN1
WNT4
RRBP1
KHDRBS3
FRMD4B
UACA
ACER2
MYLK
UGCG
TRIM2
ACAA2
LUZP1
ETV1
DKK1
DLX6
ARID3A
SLC25A13
BMP2
TUBB3
MAP3K1
EREG
LAMB1
PPL
TPD52
TNFRSF19
RHBDF2
SPRY2
PIK3R1
VGLL4
PXDN
SLC7A3
CDC42SE1
CAPN2
PAK2
ADAMTS17
VWA1
APCDD1
KIAA1217
ADAMTS5
RAB6A
GALNT3
CEBPB
LNX1
MID1
PTGS1
RAP2B
PIM1
GDPD1
P4HA1
F2RL1
SNX5
SH3RF1
LAMA3
FLRT3
GLCCI1
UTRN
KIAA1522
MSX1
BTRC
FOXN3
NME2
DDOST
ELMO3
NEDD9
GLTP
CNKSR2
FAM162A
FGFR2
LRP4
COBLL1
PGAM1
AXIN2
TBX3
NAV2
NPTN
CALR
ERP29
TNFSF10
IER5
NOTUM
GSE1
SEMA4C
CYB5R4
ID3
RBBP8
CYYR1
SNAP91
RPL14
SLC7A11
RND3
CPZ
RPL18A
RFLNB
ARID3B
SEC61G
TRPM7
DAZAP2
ETV4
STX3
BHLHE40
NRARP
LMOD1
ZNF385A
PTBP3
MEIS1
ADIPOR2
ARAP2
HPGD
ELF1
KLHL24
ARHGEF26
DSG2
TLE4
IGF2
GOLGB1
CTNNA1
ACSL4
LBH
PDCD4
PDLIM5
DGKA
ACTR2
SEMA4D
TUBB6
MYCL
RPS3
FAM110C
TMEM59L
USP25
FBXW7
KRTCAP3
GRN
SFR1
KCNE5
CPNE3
ENDOU
LAMP1
EPHA2
UBE2B
PLXNA2
ZC3H12A
SLC9A3R1
RASSF6
SMAD6
ARID5B
HSPB8
NPC2
RERE
PCDH7
TINAGL1
SRC
RPS26
TOM1L1
CNKSR1
FAM184A
POSTN
HBP1
NECTIN1
GORASP2
PTGER4
CELSR2
WNT3A
MARF1
MGST1
ADAMTS19
PTPN14
NOP53
TMED10
BCAR1
PIK3IP1
MYLIP
SARAF
GRIK1
HOXC6
TIPARP
GLOD5
BTG2
CDC42BPB
SESN1
PKM
WNT10A
GATA3
PLEKHG1
KANK1
CPXM1
SIVA1
WNT3
SELENOM
PRDM5
SERINC5
GPC1
SELENOF
ACTN1
RPS13
SYTL4
EGFR
ARHGAP18
EHD4
STC2
MAP2
ACVR1
MPRIP
PDE4B
COL14A1
ACKR3
TPM1
LYPD6B
LAMP2
PLA2R1
ELL2
CACNA1B
ASPSCR1
IGSF9
TNKS2
GRIP1
SPRYD3
COX7A2L
RPL3
SSR1
CTTN
NDFIP1
RB1CC1
GRIA2
TP73
FKBP9
PATJ
ABCA1
DAP
THOC7
PLSCR1
SPPL3
PARD6G
ADIPOR1
TCIM
RNF145
SSR2
TFAP2C
MAN2A1
TNS4
RPS6KA1
STK26
RASSF10
TM2D2
ARHGEF10
ANAPC5
NET1
CAPZA2
SPR
RTN4
CHMP2B
GPI
ARHGEF16
RSPO2
SALL1
MACC1
CCDC186
TTC9
PXN
ITGB6
KLF13
SEM1
PAM
GSK3B
LAMB3
HOOK1
FAM83H
HOXC13
CYP26A1
SSX2IP
RETSAT
SVIL
RBPMS
GPA33
RETREG1
RABGAP1
SLC44A2
HIPK2
CRYBG2
PLEKHA6
TPP1
RAPH1
OXR1
ARVCF
NEDD4
SAT1
AOPEP
FUT8
TUSC3
PPIB
PDGFC
IQGAP1
KLHL13
FZD6
ISL2
PFN2
TMCC1
TMTC1
DOK5
CANX
TXNDC12
HYAL2
CREB3L2
PDIA6
KIF21A
SPTLC3
FAM83B
EMX2
TPRG1L
AKR1A1
FGD6
KDF1
SDF4
FRYL
KLF3
RAB25
MYL6
PLXNB2
RHBDF1
KRT19
LRPAP1
TSPAN6
GJB5
ZDHHC20
RPL6
SMIM14
EIF3E
SINHCAF
SH3YL1
GALNT18
MXD4
RAPGEFL1
TMF1
CCNG1
SPTLC2
SOCS7
TSPAN13
MYO6
EFEMP1
IKZF2
PAWR
BAZ2B
ZNF644
RPS20
ASS1
RPL37
MIDN
PTS
ZDHHC12
TIAM1
POLR1C
RPS2
CASP6
RNPEP
PLA2G12A
PURA
MAP7
CLCA2
BNIP3
PPP3R1
DUSP14
PRKCSH
OPTN
AMOTL2
ING4
TMEM39A
SLCO3A1
ARHGAP12
PRDM11
AKAP9
IRS1
AKIRIN2
RIC8A

### Sheet: cNMF-identified AER modules
Module_11	Module_12	Module_13
EPCAM	FGF8	FABP3
AZIN2	PDGFA	MMP13
TNIP2	ADAMTS18	CLDN3
CLDN1	TP63	VWA2
SP8	ITM2B	AREG
CDH1	TENT5A	MMP1
PLTP	BAMBI	IL1B
CYP26C1	SP6	FREM2
CH25H	EN1	EFHD2
ITGA2	DLX2	PFN2
LAMA5	IGFBP5	TRIM29
MYH9	EMP1	HPGD
CARD9	ISL2	SERPINB5
DSP	FJX1	AQP4
DUSP5	WNT3	CAPG
RASSF6	DCBLD1	LAMB3
FERMT1	CACNA1B	DLX3
NUAK2	PERP	FAM83A
ETS2	ITGA4	STC2
OLFM4	FGF4	DNASE1L3
HMCN1	WNT10A	COL20A1
MAP7D2	RASSF10	PKP1
PRDM1	WNT4	TESC
DLX2	SPTLC3	LAMA3
TRIM29	ITGA6	NPNT
ZFAND5	ITGB5	IGFBP1
DST	ST14	NECTIN1
PAK1	WLS	TRAF3
EREG	MPZL2	VIT
MACC1	KREMEN1	TNS4
DCN	SUSD4	SCEL
TJP2	LMO7	CLCA2
LMOD1	GSG1	TGFA
AREG	SRMS	SLC20A1
ATF3	PDLIM1	GPA33
GALNT3	TXNDC17	PHLDA2
PPL	ZNRF3	F2RL1
FAM83B	HSPB8	EGR2
CAPN2	ACER2	FAM110C
CRYBG2	TUBB3	OTX2
ATP13A4	ARRDC4	KRT19
LUM	HSPB1	SLC6A7
F2RL1	TUBB6	COL1A1
ARAP2	FNDC3A	ITGA6
ATP8B1	RAB25	COL1A2
LAMA3	EGR3	DLX6
GDPD1	NKX1.1	PTGS2
CEBPD	KHDRBS3	TP73
TBC1D14	PTPRF	ITGA3
CPN1	SOX14	WNT3A
PIM1	BSG	DSP
TP73	ARL4C	TTC39B
GRIK1	HOXC13	JUP
FREM2	EHD4	SPARC
FOSL2	DLX5	ZFP36L1
JUP	SP8	AGXT2
HEPACAM	EMX1	MAPK12
KRT80	SVOPL	EPHA2
ZC3H12A	FERMT1	YWHAQ
EDAR	PLXNA2	LGALS3
SDC4	TXNRD1	ARRDC2
WNT3A	UBALD2	ITGA2
ELMO3	NPNT	PTPN6
PTGER4	STX3	MYBPH
CNKSR1	SNAP91	PIM3
NR3C1	FRMD4B	FAT2
RHBDF2	CD151	DCN
DGKA	GNAS	DUSP13
PRSS35	S100A11	ENDOU
ENDOU	JAG2	PCSK5
ITGB6	NOTUM	CAPN1
ARHGEF26	PLA2R1	IRF1
MAFB	SERPINH1	KERA
PHLDA2	GCG	LAMA5
KIAA1522	GPR87	ABCB9
MYLK	TRIM2	MYBPC3
ABLIM3	CD2AP	APBB1IP
PTGS1	GJA1	ITGB6
PLK2	PTN	CEMIP
COQ10B	IKZF2	DSG2
LNX1	CELSR2	ADAMTS1
VIT	PLPP3	OTOP2
SLC7A3	ZNF385A	VIL1
RETSAT	PROM2	AQP3
SP6	SLC7A11	TRIM50
SSTR5	MSX2	POF1B
PTPRZ1	TTC39A	PLK3
NME2	TMPRSS13	DUSP1
GLOD5	RRBP1	F13B
UACA	WNT7B	EPAS1
UGCG	ACAA2	VMP1
MSI2	FGF3	WNT7B
RBBP8NL	IGFBP2	SRPX
TNFAIP3	TMEM59L	EPCAM
BTG4	CNKSR2	EDN2
ADRB2	TMEM59	HOXC13
GADD45A	ATP2B1	FERMT1
DOCK8	SLC25A13	GPR87
ARHGAP18	CADM1	ATP8B1
PAK2	NPC2	TENT5B
AQP3	SH3RF1	DLK2
ANO1	GATA3	KCNK5
LAMC1	DOK5	MYL6
PDE4B	TCEA3	JAG2
LIMA1	SLC6A13	PRRG4
CYYR1	TINAGL1	FAM83G
ACTR2	PCSK1	ARHGDIB
CEBPB	CTNNB1	CAPN3
SYTL4	DLX6	BHLHE40
MID1	SLC9A3R1	TP63
ITGA3	WNT5A	CAST
TINAGL1	TMED10	PDLIM1
TNFSF10	EPCAM	EN1
KRTCAP3	SLITRK4	SP6
TRPA1	CLTA	PTPRF
IRF1	LAMP1	RAPGEFL1
PLXNB1	VGLL4	DAPK2
SPARC	GLTP	MPZL2
ELF1	MYCL	CSRNP3
NRARP	RETREG1	SOWAHA
LEF1	ERP29	PTPRZ1
PTK2B	ABCA4	DST
ADIPOR2	KDF1	PDLIM5
ITGA6	IGSF9	ATP2A3
TXNIP	TNFRSF19	IFITM5
ADAMTS17	RAB6A	SAT1
DLX3	DKK1	ATP13A4
ATF4	LRRTM1	KLF5
GRIA2	AMOTL1	ADRB2
APLP2	SNX5	CRHR2
ACTN1	IFI30	ST14
ACSL4	COX7A2L	SLCO4C1
INPP5D	TCF7	CAP1
TCIM	ABCG8	CHKA
MYL6	TPM1	ASS1
FAM83F	ITGA3	LAMC1
ADAMTS2	MAP3K1	CAV1
DSG2	FAM162A	CA5B
COL1A1	PGAM1	PDE4B
JAG2	FREM2	CTBS
CALR	PIK3R1	YBX3
PXDN	ABCG1	PDK4
BNC1	PDIA6	RAC1
KL	PPP2R2C	ENDOD1
MST1R	RAB38	ENTPD8
MOB3C	LYPD6B	GSN
SEMA4C	HSP90AB1	PERP
RPS26	ASS1	EREG
GALNT18	VWA1	DUSP5
WNT7B	CYB5R4	UNC5B
LGALS3	LBH	RASSF8
SEC61G	MOGS	BNC1
STX3	PLEKHA2	NFKBIE
FAM83C	SMPD3	PXN
SELENOM	DDOST	CAVIN2
TH	DAG1	MST1R
NOS2	CTSZ	TTC9
VWA1	CAPZA2	OSTF1
ST14	MAP2	JUND
BHLHE40	LYPD6	RGS10
FAM110C	LAMP2	GJB5
NTN4	ARL4A	COQ10B
FAM184A	GASK1B	CLIC3
ALCAM	TPD52	CLDN1
OPTN	PDGFC	KRT222
GPA33	RCAN2	CREB3L1
SPRYD3	KLHL24	CASKIN2
VILL	EIF3F	DENND2C
GRIK3	SOX21	S100A10
BAMBI	NAV2	LYZ
PNRC2	CACNB3	FAM3B
PLSCR1	ASPSCR1	ACTN1
SEMA4D	NDFIP1	CAPZB
PCDH1	MAP7	TSPAN15
GRIP1	TRIM29	ERRFI1
ID3	SLC16A10	ACSS1
FKBP11	FLRT3	PLK2
IQGAP1	SERINC5	STYK1
TFAP2A	DLX3	RHOC
COL14A1	AOPEP	SYTL5
ETV1	TLN2	GPX3
CHST8	RIPK4	LAMB2
APP	SFR1	NR4A1
UBA52	GPI	MASP2
RPS19	RTN4	PGLYRP2
VAMP1	LLGL2	ECRG4
PTBP3	RAPH1	XBP1
ARHGEF16	ZDHHC12	ARC
NPTN	FZD6	SDC4
PDLIM5	SPPL3	TFAP2C
TTC9	HBP1	PLPP2
ABCA1	GORASP2	RASGRP1
AMOTL2	SERINC3	ARHGAP25
SMAD7	TBX3	TINAGL1
KANK1	EFCAB1	GLO1
PLEKHA6	GJB5	VWA1
RHBDF1	CPXM1	SPON1
FGF8	LAMA5	COBLL1
NPNT	SPRY1	WDR1
AFAP1L1	TMCC3	CAMKK1
TJP3	FOXN3	FAM83B
ACHE	KCNK1	CMKLR1
GSE1	GLCCI1	PLA2G4F
ARL4A	CA12	FAM83F
SYTL1	ANAPC5	CRIP1
RPL10A	EPB41L4A	ACTG1
CDC42BPB	CASP6	TJP3
KCNE5	ERP27	ARHGEF16
XDH	GSK3B	CAVIN1
PIPOX	PDCD4	RPL22L1
TOM1L1	RPL13	MASP1
FAM83H	NMNAT2	CELSR2
MCU	RAP2B	DLX2
PINX1	BTRC	CAMK1
TRPM7	EGFR	P4HB
EIF3D	HSP90B1	ALDOB
SESN1	HSPA5	ZFP36L2
CDC42SE1	TMEM165	RERG
MARVELD2	SIVA1	TBX1
SRC	CA2	PLIN2
ARHGAP27	BIN2	EMX2
FAT2	ATXN10	CAV2
BCAR1	CD44	CPM
IER5	PM20D1	STX11
ASPA	HAO1	MGST3
FGD6	UBE2E3	PCSK9
BTG2	SSX2IP	SEMA3A
DNAJC27	SATB2	SLC6A9
SPTLC2	SPR	PKP2
MIDN	RBPMS	DAG1
COQ10A	VLDLR	CD9
PPFIBP2	TSPAN3	HABP4
RPS13	COLEC12	IRF7
TIFA	PKM	IL11
DLX5	KRTCAP3	SLC2A1
NECTIN4	FAM114A2	TM9SF4
FAU	TSPAN13	CDH1
RAP2B	TGIF1	FKBP1B
ADAMTS5	SARAF	FAM107A
PRDM5	KLHL13	IL1R2
RPL24	SSR2	SDC1
FRK	WWC1	ARPC5
RHOA	SLC6A17	FAM83C
DHX32	ING4	EPHX1
B3GNT9	ETV3	GLCE
EFHD1	RNPEP	FBXW7
DAZAP2	PLEKHG1	LIPH
NEDD9	PARP8	TEF
CTNNA1	RPS3A	TJP2
ARHGEF10	NAB1	WNT10A
LIPH	SLC7A1	SHC1
EEF1D	AHCYL1	RPS6KA1
RPS7	PDK1	KIAA1217
DNMBP	CIB2	MYH9
RAPGEF5	MLEC	PTK2B
GRHL3	MAST4	KIAA1522
RPL27	CAPSL	TRIB1
OTOR	TLE4	FKBP10
USP54	GPR85	MAP7
CTTN	THOC7	ETNPPL
RAB40B	PTPN14	FAM83H
PLCD1	P4HA1	MYO3B
SORCS2	LAMB3	TPD52
ELL2	MYLIP	ELOVL1
FBLN7	GAD2	PTGES
HOOK1	PXDC1	BMP2
CREM	PLIN3	TMBIM1
SLC34A2	RPL4	FKBP9
FOS	MCOLN3	GDF10
GPR87	BACH2	BTF3L4
VANGL1	TLE5	NEDD9
EIF1B	NEDD4	VGLL1
RPL27A	RNF128	SLC25A5
PATJ	PPP1R16B	TRAF3IP3
SLC16A12	SDF4	ANO1
CAVIN1	MGST3	MSX2
ABCC5	FAT2	SH3RF2
CPNE3	MBP	PLEKHG5
ACKR3	RSPO2	LLGL2
INSRR	RFLNB	F3
KIAA0232	TNKS2	PRKCD
PRDM11	ADIPOR1	NXPE3
GOLGB1	PURA	RPL39
TP63	HOXC9	XK
KERA	SLC1A3	BICDL1
ACVR1	TIAM1	LNX1
KCNQ1	SELENOF	SRMS
ARPC1B	RBBP8	ANKRD9
CSF3	CALM2	MVP
NMRK2	UBE2B	ITM2A
CAPN1	LRTM1	XKR9
HDLBP	EIF3H	SEMA3E
LUZP1	COL4A1	DAAM1
PFKFB3	METTL27	NOXO1
ARID3A	NENF	RSL24D1
UTRN	GALNT14	MAN1C1
ADD2	TSPAN6	GRAMD1C
TGFBR2	MSX1	IGFBP2
SLC44A2	HOXC6	DLG3
RPL8	HYAL2	EDAR
IRF2BP2	PDIA4	KCNE5
IRX4	FAM20C	FGFR2
CD82	KLHL32	DLX5
ZNF593	RPL18A	ARPC1B
SVIL	ADGRG1	PTGER4
DCXR	MAN2A1	SEC61A1
CREB3L2	FKBP4	SLC37A2
RPS20	MAPRE2	TOLLIP
DENND2C	LRP4	P2RY4
POF1B	SP5	MAP2K1
ZZEF1	RPS16	GRHL3
POSTN	KLF3	MARK1
RAB11FIP5	PHLDA1	GMIP
ADAM12	CHIC2	GPR37
GPR85	IRS1	SAMD12
RPS6KA1	TIPARP	ALAS1
KIAA1671	RCSD1	UGCG
PKP1	BLMH	IFI35
F2RL2	HAAO	RPS27
RPL3	SAR1B	SEC61B
STK10	STT3B	PLEKHA6
RAB11FIP1	NEBL	GPX8
NAV2	PLK2	SOCS1
NR4A2	TM2D2	STEAP3
DAPL1	ARHGEF16	CD151
MSX2	UNC5B	CEBPG
TLN2	PRCP	CNKSR1
RFLNB	PTS	RPL38
KIAA1217	PPIB	FGL2
PPIB	KIAA1549L	CEBPD
MPRIP	CTSA	ARRDC1
EDN1	SYTL1	APLNR
FER	HIPK2	UNC5C
ARVCF	C1QTNF12	FGF16
GIPC2	LMAN2	RPL35
TMCC1	CLCN3	PDGFA
ARHGEF28	RERE	MCUB
SLK	PIK3IP1	TNIK
NCKAP1	LNX1	OSTC
AXIN2	TFAP2A	ARAP2
DDX4	POLR1C	TXNRD1
FRYL	CANX	SMAD6
P4HA1	AAMP	DEF6
ELK4	SMAD7	OXTR
NINJ1	KLF13	CAPN2
MAP7	RAB5A	MREG
NUDT2	MANF	NPL
ELOVL1	CS	BTG2
HAS3	TXNDC12	SYNGR2
TXNDC5	CD81	MMP28
SERPINB1	PDIA3	B2M
PKP2	ABLIM1	ARHGAP27
SCEL	IGF2	RASSF6
ZNF750	MXD4	PABPC4
FAM3B	TUSC3	CDC42SE1
TMEM120B	NDUFAF4	RPS6KA3
PAM	RAB15	ZNF706
ETV4	ARID5B	PDP1
LMO7	HAT1	LDLRAD4
RND3	MEMO1	GADD45B
SEL1L3	TMEM184A	SLC16A12
SAT1	GIPC1	APLP2
PDE12	PCBP2	MAT1A
DOCK1	SLC25A17	FOSB
RPS8	CXCR5	CELF2
RIC8A	TMEM94	MAP7D2
RPS3	TPRG1L	ANO6
ARHGAP45	USE1	MFAP2
TRIM25	MOB3B	RAB27A
CTNNB1	ERBB3	AADAC
LRRC1	COBLL1	EFEMP1
DAP	CARNMT1	SCAMP2
LARP1B	FAM189A2	LAMB1
SIRT4	AKIRIN2	COL14A1
FBXW7	PCSK5	ITGB3
DEPDC7	WWC2	TMEM14A
AP3B2	ELAVL2	TIFA
RPS16	GID4	IRS1
CBX4	NAPA	SOX13
RPS24	DNAJB9	LMO7
RPL12	STX5	RBM47
DAAM1	GATD1	ASPA
MAP3K14	PARD6G	ANXA11
STK26	PIGT	CALU
SLC18A1	STUB1	KRTCAP3
ENTPD3	NISCH	EEF1B2
ISG20L2	SPRY2	ADAMTSL5
DDX5	TPP1	GLUL
S100A11	FGF1	EIF2S2
TMEM39A	FZD10	GDPD2
RPL23	CTSB	SLC11A1
FBXO31	LEF1	CIRBP
PPP3R1	CCDC186	SSH2
JARID2	SATB1	TMPRSS9
ACVR2A	SOCS7	ANKRD6
FAM102A	PRDX4	AK2
SMARCA2	SUCLG2	PLS3
LAMB1	ACSL5	PNOC
FOXN3	CRACR2B	IKZF2
HID1	ZFAND1	MFSD13A
MKNK1	UBN2	EHD2
TMPRSS13	BCL2L11	APP
PYROXD2	RNF34	EGFR
USP25	LRRC56	STAT5B
WDR13	GRM8	P4HA3
RBBP8	PGLS	GPC1
CCDC3	PRKCSH	UPP1
UNC5A	FUT8	ATP5MC3
RASAL1	ARRDC1	DOCK8
ACSBG2	APCDD1	KRT80
KIAA1109	MAF1	ATP1A1
TPD52	RUNX1	PTGFR
ARHGAP17	RPL14	OTX1
PPM1F	RPL3	IFIH1
HIC2	SH3D19	CHST2
MYO6	RPL6	CASP6
SEC31B	SMIM14	PHF24
TNIP1	DCT	FOSL2
SNTB1	NACA	UPK3A
PLXNB2	KLF5	TWF2
GALC	FIS1	KBTBD11
KLF6	HPGD	TNIP1
TNS4	USP25	GDA
KRR1	EIF3E	SSR3
TRIP11	OVOL1	HTRA1
MAPK1	SLC16A3	LARP6
NKAP	CAPG	FAM168B
SFT2D2	PATJ	SRI
PRRG4	TXNIP	ARPC4
KIAA0513	FAM83F	RPL19
FRY	DRD4	LINGO2
LRP4	DONSON	ELMO3
SLC25A24	MEIS1	GRAMD2B
CLTB	REXO2	SMARCAD1
ANO5	TMBIM6	IFFO1
FBXO34	SH3BGRL3	ST6GALNAC2
ATP1A1	PCDH7	SNRPF
GRN	TMEM82	CSDC2
SLC38A10	KIAA1217	CHMP4C
ICA1	SNX27	PRDM1
TMEM263	CALHM2	PRKAR1A
ADAMTS12	RTRAF	PLCD3
NXPH1	TMED2	STT3A
EGR1	IER5	MPP4
GNL2	CITED2	ARHGAP1
CELF2	TUBA8	ASAP3
ARFGAP3	CCND2	DBI
ZNRF3	ADAMTS5	SERPINF1
CPNE1	NUP210	SP7
TRIM8	SIK3	RPS14
ANKRD22	SLC39A14	HNRNPA3
RASSF1	ARMC10	ATP5F1D
CCNL2	INSIG2	PPP1R9A
HIF1A	OGT	SUSD6
FAM83G	BPGM	CTNND1
RBM5	FTO	RFLNA
DOT1L	RBM7	ITGB1
IRAK4	CYB5A	CAPN9
HSPG2	ZC3H14	TOB2
GRIN2C	MBTPS1	IQGAP1
MGST1	HACD1	CISH
FABP3	EPHA2	TUBA1C
PAWR	CDK18	ZYX
NET1	RB1CC1	SERP1
PTPRE	P2RY14	RNF149
CPZ	CELF2	TNC
MFSD2A	SDF2L1	ATP2B4
ST6GALNAC2	SDC4	KDELR3
TEAD1	POFUT2	TFPI2
RAPGEFL1	PFDN5	SLC25A3
PCOLCE	HSPG2	APCDD1
SUPT6H	HACE1	RREB1
NSA2	BAIAP2	PDCD10
GOLIM4	FRRS1	CDKN1B
TMTC1	LUZP1	KLHL25
LRRK2	GALT	AIFM3
NFKB2	RIPPLY3	VAPB
EMILIN2	TPBG	PARP12
BTRC	DCAF17	NHSL2
CSDC2	ITSN2	PTPN14
TRANK1	BMT2	ZC3H12B
ARID3B	APPBP2	RHOU
DOK4	COX4I1	HSPA8
WNT10A	IMP3	TNFSF15
SLC2A2	FRK	GRIP1
FAR1	ERLEC1	PPIB
COBLL1	OAZ1	CD86
RPL26	MTMR7	MPC1
DUSP8	SPO11	SEMA3D
ST13	GALK1	TFAP2B
PTPN3	SLC15A2	SMDT1
MAP3K1	SLC16A12	LPAR3
SYNE3	PSMB1	EPN3
CPEB1	ATP6V1G1	PGAP3
RPL7L1	PGAP2	CORO2A
HCRTR2	FBXO40	RAB7B
JAK1	TFAP2D	GGT5
USP31	GTPBP2	MCU
CTNND1	EFNA5	CPZ
PARVB	SMAP1	SLC38A4
